# Influenza evolution/adaptation samples a highly non-random error landscape for hemagglutinin-encoding RNA

**DOI:** 10.64898/2026.06.15.732443

**Authors:** Olga Barranco-Gómez, Margarita Barriga, Alberto Fernandez-Fernandez, Laura García-Corzo, Antón Vizcaíno, Paula Ramilo, Antonio Osuna, Valeria A. Risso, Jose M. Sanchez-Ruiz

## Abstract

Natural selection acts on diversity generated by errors in the biosynthesis of the genetic material. Previous work has shown, however, that such errors are not necessarily fully random. We have used a model influenza strain and a unique-molecular-identifier-based high-throughput sequencing approach to assess the error landscape for hemagglutinin-encoding RNA. Single-site errors occur at highly variable frequencies, with differences that span several orders of magnitude, plausibly reflecting specific RNA sequence/structure patterns. Remarkably, influenza evolution/adaptation preferentially selects mutations encoded by the higher frequency errors, as shown by analyses of mutations fixed in natural strains over many decades and by analyses of antibody-escape mutations found in laboratory experiments on strains of the 2009 pandemics. Our results support that RNA error landscapes may provide information useful for predicting influenza evolution and point to high-frequency errors encoding antibody-evading mutations as potential contributors to the rapid evolution of influenza viruses.
