## Supplementary material for "Influenza evolution/adaptation samples a highly non-random error landscape for hemagglutinin-encoding RNA": Table S7

### Sheet: mRNA-(1)
Gene Position	Amplicon	Freq	Amplicon	Freq
431C>A	HA1	8.58e-06	HA2	8.32e-06
431C>G	HA1	2.45e-06	HA2	1.19e-06
431C>T	HA1	8.7e-05	HA2	7.49e-05
1247T>A	HA3	7.64e-06	HA4	2.14e-06
1247T>C	HA3	5.98e-05	HA4	4.28e-05
1247T>G	HA3	6.37e-06	HA4	3.21e-06
1248A>C	HA3	3.81e-06	HA4	5.36e-06
1248A>G	HA3	6.23e-05	HA4	7.07e-05
1248A>T	HA3	1.4e-05	HA4	3.21e-06
1249G>A	HA3	0.000278	HA4	0.00017
1249G>C	HA3	1.28e-05	HA4	7.54e-06
1249G>T	HA3	1.02e-05	HA4	1.08e-05
1250A>G	HA3	0.000427	HA4	0.000326
1250A>T	HA3	3.82e-06	HA4	5.36e-06
1251A>C	HA3	5.08e-06	HA4	1.07e-06
1251A>G	HA3	0.00013	HA4	0.000125
1251A>T	HA3	1.14e-05	HA4	8.56e-06
1252A>C	HA3	2.54e-06	HA4	5.35e-06
1252A>G	HA3	5.84e-05	HA4	4.6e-05
1252A>T	HA3	1.27e-06	HA4	6.42e-06
1253A>C	HA3	6.36e-06	HA4	1.07e-05
1253A>G	HA3	3.44e-05	HA4	5.13e-05
1253A>T	HA3	1.27e-05	HA4	1.07e-05
1254A>C	HA3	3.81e-06	HA4	1.39e-05
1254A>G	HA3	4.19e-05	HA4	6.1e-05
1254A>T	HA3	3.81e-06	HA4	1.07e-05
1255A>C	HA3	8.9e-06	HA4	1.28e-05
1255A>G	HA3	8.01e-05	HA4	0.000136
1255A>T	HA3	7.63e-06	HA4	1.07e-05
1256G>A	HA3	0.000198	HA4	0.000178
1256G>C	HA3	2.54e-06	HA4	8.56e-06
1256G>T	HA3	3.05e-05	HA4	4.39e-05
1257G>A	HA3	5.08e-05	HA4	6.53e-05
1257G>C	HA3	6.35e-06	HA4	1.18e-05
1257G>T	HA3	3.94e-05	HA4	5.13e-05
1258A>C	HA3	1.27e-06	HA4	4.28e-06
1258A>G	HA3	6.1e-05	HA4	0.000101
1258A>T	HA3	2.03e-05	HA4	4.28e-06
1259T>A	HA3	3.82e-06	HA4	5.36e-06
1259T>C	HA3	3.56e-05	HA4	2.89e-05
1259T>G	HA3	4.45e-05	HA4	2.36e-05
1260G>A	HA3	4.7e-05	HA4	3.1e-05
1260G>C	HA3	1.27e-06	HA4	6.42e-06
1260G>T	HA3	2.8e-05	HA4	1.5e-05
1261G>A	HA3	0.000342	HA4	0.000209
1261G>C	HA3	8.91e-06	HA4	9.64e-06
1261G>T	HA3	1.53e-05	HA4	1.82e-05
1262A>C	HA3	2.55e-06	HA4	3.22e-06
1262A>G	HA3	0.000611	HA4	0.000671
1262A>T	HA3	1.15e-05	HA4	9.65e-06
1263A>C	HA3	7.62e-06	HA4	1.07e-06
1263A>G	HA3	5.72e-05	HA4	7.5e-05
1263A>T	HA3	1.4e-05	HA4	6.43e-06
1264A>C	HA3	3.81e-06	HA4	7.49e-06
1264A>G	HA3	3.18e-05	HA4	5.13e-05
1264A>T	HA3	2.54e-06	HA4	2.14e-06
1265A>C	HA3	2.54e-06	HA4	4.28e-06
1265A>G	HA3	4.2e-05	HA4	3.96e-05
1265A>T	HA3	9.15e-05	HA4	6.85e-05
1266T>A	HA3	6.1e-05	HA4	6.31e-05
1266T>C	HA3	5.47e-05	HA4	5.57e-05
1266T>G	HA3	1.65e-05	HA4	1.07e-05
1267T>A	HA3	1.02e-05	HA4	2.14e-06
1267T>C	HA3	5.34e-05	HA4	5.99e-05
1267T>G	HA3	2.16e-05	HA4	1.82e-05
1268T>A	HA3	4.45e-05	HA4	3.32e-05
1268T>C	HA3	7.63e-05	HA4	6.63e-05
1268T>G	HA3	2.54e-06	HA4	3.21e-06

### Sheet: mRNA-(2)
Gene Position	Amplicon	Freq	Amplicon	Freq
431C>A	HA1	1.3066e-05	HA2	6.393e-06
431C>G	HA1	8.711e-06	HA2	6.393e-06
431C>T	HA1	9.3641e-05	HA2	7.4587e-05
1247T>A	HA3	8.158e-06	HA4	4.45e-06
1247T>C	HA3	9.9533e-05	HA4	5.3405e-05
1248A>C	HA3	1.3025e-05	HA4	6.675e-06
1248A>G	HA3	0.000122113	HA4	6.23e-05
1248A>T	HA3	1.6282e-05	HA4	1.78e-05
1249G>A	HA3	0.00048413	HA4	0.000327357
1249G>C	HA3	1.9561e-05	HA4	6.681e-06
1249G>T	HA3	3.26e-06	HA4	1.1135e-05
1250A>G	HA3	0.000578115	HA4	0.00035625
1251A>G	HA3	0.000157693	HA4	0.000125455
1251A>T	HA3	2.1354e-05	HA4	1.1201e-05
1252A>G	HA3	5.7479e-05	HA4	3.8079e-05
1252A>T	HA3	4.927e-06	HA4	6.72e-06
1253A>C	HA3	1.644e-06	HA4	6.72e-06
1253A>G	HA3	5.0966e-05	HA4	4.9278e-05
1253A>T	HA3	2.3017e-05	HA4	8.96e-06
1254A>C	HA3	3.287e-06	HA4	6.719e-06
1254A>G	HA3	4.6025e-05	HA4	4.9276e-05
1255A>C	HA3	4.929e-06	HA4	2.24e-06
1255A>G	HA3	0.000100227	HA4	0.000118731
1255A>T	HA3	4.929e-06	HA4	1.7922e-05
1256G>A	HA3	0.000255607	HA4	0.000180098
1256G>C	HA3	4.884e-06	HA4	1.5564e-05
1256G>T	HA3	4.7214e-05	HA4	2.8905e-05
1257G>A	HA3	0.000136742	HA4	7.7797e-05
1257G>C	HA3	1.3023e-05	HA4	6.668e-06
1257G>T	HA3	5.372e-05	HA4	5.3346e-05
1258A>G	HA3	6.677e-05	HA4	7.5594e-05
1258A>T	HA3	1.9542e-05	HA4	8.893e-06
1259T>A	HA3	3.258e-06	HA4	3.3369e-05
1259T>C	HA3	5.7016e-05	HA4	4.4492e-05
1259T>G	HA3	4.0725e-05	HA4	4.2268e-05
1260G>A	HA3	4.8842e-05	HA4	5.3363e-05
1260G>C	HA3	2.7677e-05	HA4	6.67e-06
1260G>T	HA3	5.047e-05	HA4	2.4458e-05
1261G>A	HA3	0.000479248	HA4	0.000333929
1261G>C	HA3	1.63e-06	HA4	2.226e-06
1261G>T	HA3	8.15e-06	HA4	1.1131e-05
1262A>C	HA3	6.522e-06	HA4	6.68e-06
1262A>G	HA3	0.000613062	HA4	0.000587834
1262A>T	HA3	1.4674e-05	HA4	6.68e-06
1263A>C	HA3	3.26e-06	HA4	8.921e-06
1263A>G	HA3	9.4546e-05	HA4	0.000111511
1263A>T	HA3	2.9342e-05	HA4	1.3381e-05
1264A>C	HA3	1.63e-06	HA4	4.452e-06
1264A>G	HA3	6.6817e-05	HA4	1.7807e-05
1264A>T	HA3	2.6075e-05	HA4	2.0033e-05
1265A>C	HA3	6.522e-06	HA4	2.4482e-05
1265A>G	HA3	7.5e-05	HA4	4.8965e-05
1265A>T	HA3	0.000149999	HA4	8.0124e-05
1266T>A	HA3	0.000133719	HA4	8.4594e-05
1266T>C	HA3	7.8275e-05	HA4	6.9011e-05
1266T>G	HA3	2.6092e-05	HA4	2.2262e-05
1267T>A	HA3	4.885e-06	HA4	1.1116e-05
1267T>C	HA3	3.4192e-05	HA4	3.1124e-05
1267T>G	HA3	9.769e-06	HA4	4.446e-06
1268T>A	HA3	9.6111e-05	HA4	4.8918e-05
1268T>C	HA3	0.000107514	HA4	0.000137859
1268T>G	HA3	3.258e-06	HA4	6.671e-06

### Sheet: vRNA-(1)
Gene Position	Amplicon	Freq	Amplicon	Freq
431C>A	HA1	5.0772e-05	HA2	3.977e-06
431C>G	HA1	9.4291e-05	HA2	3.977e-06
431C>T	HA1	0.000152316	HA2	6.7606e-05
1247T>A	HA3	1.5439e-05	HA4	3.589e-06
1247T>C	HA3	4.6318e-05	HA4	3.2305e-05
1248A>G	HA3	4.6145e-05	HA4	6.4604e-05
1248A>T	HA3	3.0763e-05	HA4	1.0767e-05
1249G>A	HA3	1.5414e-05	HA4	9.0006e-05
1250A>G	HA3	0.000202913	HA4	0.000170137
1252A>G	HA3	3.1213e-05	HA4	7.9607e-05
1253A>G	HA3	0.000156211	HA4	0.000104931
1253A>T	HA3	3.1242e-05	HA4	3.618e-06
1254A>G	HA3	0.000156301	HA4	0.000195381
1255A>G	HA3	0.00151451	HA4	0.00157074
1255A>T	HA3	3.1227e-05	HA4	3.619e-06
1256G>A	HA3	0.000338545	HA4	0.000287164
1257G>A	HA3	0.000138447	HA4	8.6088e-05
1258A>C	HA3	1.5389e-05	HA4	3.589e-06
1258A>G	HA3	0.000446271	HA4	0.000197377
1259T>C	HA3	1.5392e-05	HA4	2.5132e-05
1260G>A	HA3	7.6922e-05	HA4	6.4584e-05
1261G>A	HA3	4.615e-05	HA4	0.000100478
1262A>G	HA3	0.00018484	HA4	0.000122109
1263A>G	HA3	9.2407e-05	HA4	7.5565e-05
1263A>T	HA3	3.0802e-05	HA4	1.4393e-05
1264A>C	HA3	3.0796e-05	HA4	1.436e-05
1264A>G	HA3	6.1592e-05	HA4	9.6933e-05
1265A>C	HA3	1.5404e-05	HA4	2.1537e-05
1265A>G	HA3	6.1615e-05	HA4	3.9485e-05
1265A>T	HA3	0.000600749	HA4	0.0005851
1266T>A	HA3	6.1612e-05	HA4	5.0272e-05
1266T>C	HA3	7.7015e-05	HA4	4.6681e-05
1267T>A	HA3	1.539e-05	HA4	1.0764e-05
1267T>C	HA3	6.1558e-05	HA4	2.5115e-05
1268T>A	HA3	0.00013856	HA4	0.000183042
1268T>C	HA3	7.6978e-05	HA4	8.2549e-05

### Sheet: vRNA-(2)
Gene Position	Amplicon	Freq	Amplicon	Freq
431C>A	HA1	8.091e-06	HA2	6.39e-06
431C>T	HA1	2.4272e-05	HA2	6.7095e-05
1247T>C	HA3	0.000109075	HA4	5.1098e-05
1248A>G	HA3	0.000145375	HA4	8.2527e-05
1248A>T	HA3	3.6344e-05	HA4	1.965e-06
1249G>A	HA3	0.000109693	HA4	4.5352e-05
1249G>T	HA3	3.6564e-05	HA4	1.1831e-05
1250A>G	HA3	0.000745268	HA4	0.000184541
1251A>G	HA3	7.4518e-05	HA4	9.3239e-05
1252A>G	HA3	0.000111757	HA4	8.7305e-05
1252A>T	HA3	3.7252e-05	HA4	5.953e-06
1253A>C	HA3	0.000111815	HA4	1.5872e-05
1253A>G	HA3	0.000111815	HA4	8.9279e-05
1253A>T	HA3	7.4543e-05	HA4	9.92e-06
1254A>C	HA3	3.7297e-05	HA4	1.1904e-05
1254A>G	HA3	0.000261077	HA4	0.000218241
1254A>T	HA3	7.4593e-05	HA4	7.936e-06
1255A>G	HA3	0.00130417	HA4	0.00166659
1255A>T	HA3	3.7262e-05	HA4	7.936e-06
1256G>A	HA3	0.000181818	HA4	0.000216229
1257G>A	HA3	3.635e-05	HA4	3.3403e-05
1258A>C	HA3	3.635e-05	HA4	5.895e-06
1258A>G	HA3	0.000472555	HA4	0.000343884
1258A>T	HA3	7.2701e-05	HA4	1.965e-06
1259T>C	HA3	7.2722e-05	HA4	2.1616e-05
1260G>A	HA3	3.6357e-05	HA4	4.126e-05
1261G>A	HA3	7.2799e-05	HA4	8.2552e-05
1262A>C	HA3	3.6423e-05	HA4	1.967e-06
1262A>G	HA3	0.000692042	HA4	0.000253785
1262A>T	HA3	7.2846e-05	HA4	1.967e-06
1263A>G	HA3	3.6414e-05	HA4	9.6395e-05
1264A>G	HA3	7.282e-05	HA4	8.457e-05
1265A>G	HA3	0.000109278	HA4	7.8677e-05
1265A>T	HA3	0.000983499	HA4	0.000540903
1266T>A	HA3	3.6451e-05	HA4	0.000102322
1266T>C	HA3	0.000145804	HA4	8.2644e-05
1268T>A	HA3	0.000109182	HA4	8.6502e-05
1268T>C	HA3	0.00018197	HA4	0.000141549
