## Supplementary material for "Influenza evolution/adaptation samples a highly non-random error landscape for hemagglutinin-encoding RNA": Table S11

### Sheet: Escape mutations
Amino acid replacement	Strain	% ID with A/WSN/1933 (H1N1) (GENBANK protein BBB04702.1 nucleotide LC333185.1)	Frequency in our study	Antibodies	References
His25Arg	A/Netherlands/602/2009	81	5.74255e-05	70-1F02; Stem-directed broadly neutralizing antibody (sBnAb)	Lee et al., 2023
Asn28Thr	A/Netherlands/602/2009	81	1.0205e-05	05-2G02; Stem-directed broadly neutralizing antibody (sBnAb)	Lee et al., 2023
His45Arg	A/Netherlands/602/2009	81	3.0975e-05	70-1F02; Stem-directed broadly neutralizing antibody (sBnAb)	Lee et al., 2023
Asn55Asp	A/Brisbane/59/2007	86	4.6004e-05	MAbs obtained from mice immunized with the Bris07 antigens (H1-Bris07 MAbs)	Retamal et al., 2014
Asn55Lys	A/Brisbane/59/2007	86	2.9176e-05	MAbs obtained from mice immunized with the Bris07 antigens (H1-Bris07 MAbs)	Retamal et al., 2014
His54Asn	A/Brisbane/59/2007	86	9.039e-06	MAbs obtained from mice immunized with the Bris07 antigens (H1-Bris07 MAbs)	Retamal et al., 2014
Ser123Gly	A/Brisbane/59/2007	86	9.037e-05	F10; Stem-directed broadly neutralizing antibody (sBnAb)	Prachanronarong et al., 2019
Lys136Asn	A/California/07/2009	81	7.67585e-05	hMAb EM4C04	O’Donnell et al. 2012
Pro141Thr	A/Narita/1/2009	81	4.63e-06	MAb n9,n10,n11,n13	Matsuzaki et al., 2014
Pro141Leu	A/Narita/1/2009	81	8.56e-05	MAb n3, n8, n12	Matsuzaki et al., 2014
Asn142Asp	A/Narita/1/2009	81	4.95e-05	MAb n3, n4, n6, n7, n9, n11, n12	Matsuzaki et al., 2014
	A/California/04/2009	81		MAb 1429B72/2-7, MAb 1429C45/1-5	Yasuhara et al., 2017
	A/Moscow/IIV01/2009	81		3A3 / 5F7	Rudneva et al., 2012
Asn142Ser	A/Moscow/IIV01/2009	81	2.9127e-05	3A3 / 5F7	Rudneva et al., 2012
His143Tyr	A/Narita/1/2009	81	5.55e-05	MAb n7	Matsuzaki et al., 2014
Gly156Glu	A/Narita/1/2009	81	0.00174	MAb n17, n18	Matsuzaki et al., 2014
	A/California/04/2009	81		MAbs obtained from the mice immunized with the pdm09 antigens (H1-pdm09 MAbs)	Retamal et al., 2014
Gly156Arg	A/Narita/1/2009	81	8.55e-05	MAb n18	Matsuzaki et al., 2014
Lys169Glu	A/Narita/1/2009	81	8.84e-05	MAb n2, n6, n8, n15, n16	Matsuzaki et al., 2014
	A/Moscow/IIV01/2009	81		3D9	Rudneva et al., 2012
Lys169Thr	A/Narita/1/2009	81	2.18e-05	MAb n15	Matsuzaki et al., 2014
Lys170Glu	A/Narita/1/2009	81	5.02e-05	MAb n4–n9, n11, n12	Matsuzaki et al., 2014
Lys170Asn	A/Narita/1/2009	81	4.83e-05	MAb n3–n13	Matsuzaki et al., 2014
	A/California/07/2009	81		hMAb EM4C04	O’Donnell et al. 2012
Lys170Thr	A/Narita/1/2009	81	1.16e-05	MAb n3, n4, n9, n10, n12, n13	Matsuzaki et al., 2014
Lys170Gln	A/Narita/1/2009	81	1.19e-06	MAb n12, n13	Matsuzaki et al., 2014
Gly171Glu	A/California/04/2009	81	5.79e-05	MAb 53C10	Gao R et al., 2020
	A/Narita/1/2009	81		MAb n2, n3–n13	Matsuzaki et al., 2014
	A/California/04/2009	81		4F8, 5C12; Mabs from immunized mice with A/California/4/2009	Schmeisser et al., 2013
	A/California/04/2009	81		MAbs obtained from mice immunized with pdm09 antigens (H1-pdm09 MAbs)	Retamal et al., 2014
	A/Moscow/IIV01/2009	81		5F7 / 6A3	Rudneva et al., 2012
	A/California/07/2009	81		hMAb EM4C04	O’Donnell et al. 2012
Gly171Val	A/Narita/1/2009	81	1.88e-05	MAb n12	Matsuzaki et al., 2014
Ser173Leu	A/Narita/1/2009	81	6.63e-05	MAb n4–n11	Matsuzaki et al., 2014
Lys176Asn	A/Narita/1/2009	81	7.2e-05	MAb n10, n11	Matsuzaki et al., 2014
Lys176Thr	A/Narita/1/2009	81	2.86e-05	MAb n11–n13	Matsuzaki et al., 2014
Lys176Glu	A/Narita/1/2009	81	3.72e-05	MAb n10	Matsuzaki et al., 2014
Ser199Pro	A/Narita/1/2009	81	7.19e-05	MAb n17, n18	Matsuzaki et al., 2014
	A/California/07/2009	81		hMAb EM4C04	O’Donnell et al. 2012
Ser201Asn	A/Narita/1/2009	81	7.99e-05	MAb n16	Matsuzaki et al., 2014
Gln205Glu	A/Narita/1/2009	81	2.26e-06	MAb n15, n16	Matsuzaki et al., 2014
Ser206Arg	A/California/04/2009	81	2.0758e-05	MAb 53C10	Gao R et al., 2020
Asn210Asp	A/Narita/1/2009	81	5.03e-05	MAb n10, n11	Matsuzaki et al., 2014
Ala231Thr	A/Brisbane/59/2007	86	9.2449e-05	MAbs obtained from mice immunized with the Bris07 antigens (H1-Bris07 MAbs)	Retamal et al., 2014
Arg237Lys	A/Narita/1/2009	81	6.99e-05	MAb n18	Matsuzaki et al., 2014
Gly241Glu	A/Moscow/IIV01/2009	81	0.000101704	10G2	Rudneva et al., 2012
Asn310Thr	A/California/04/2009	81	2.7185e-06	MAbs obtained from the mice immunized with the pdm09 antigens (H1-pdm09 MAbs)	Retamal et al., 2014
Val314Ile	A/Brisbane/59/2007	86	6.9365e-05	MAbs obtained from mice immunized with the Bris07 antigens (H1-Bris07 MAbs)	Retamal et al., 2014
Ser397Pro	A/Netherlands/602/2009	81	7.84825e-05	70-1F02; Stem-directed broadly neutralizing antibody (sBnAb)	Lee et al., 2023
His454Tyr	A/Netherlands/602/2009	81	6.84125e-05	05-2G02; Stem-directed broadly neutralizing antibody (sBnAb)	Lee et al., 2023
Asn460Ser	A/Brisbane/59/2007	86	3.0076e-05	F10; Stem-directed broadly neutralizing antibody (sBnAb)	Prachanronarong et al., 2019
Lys464Glu	A/Brisbane/59/2007	86	0.000166757	MAbs obtained from mice immunized with the Bris07 antigens (H1-Bris07 MAbs)	Retamal et al., 2014
Gly477Glu	A/California/04/2009	81	0.000233564	MAbs obtained from the mice immunized with the pdm09 antigens (H1-pdm09 MAbs)	Retamal et al., 2014

### Sheet: Nº mutations per paper
References	Total Number of Amino acid replacements	Number of Amino acid replacements in our study	Proportion (%)
Gao R et al., 2020	3	2	66.6667
Lee et al., 2023	6	5	83.3333
Matsuzaki et al., 2014	43	23	53.4884
O’Donnell et al. 2012	7	4	57.1429
Prachanronarong et al., 2019	3	2	66.6667
Retamal et al., 2014	19	10	52.6316
Rudneva et al., 2012	10	5	50
Schmeisser et al., 2013	2	1	50
Yasuhara et al., 2017	5	1	20
Total	98	53	54.0816

### Sheet: Muts. described en each paper
References	Amino acid replacement (H1 numbering)	Present in our study?	Reason for exclusion from our study	Strain of the reference article	Amino acid replacement (Reference article numbering)	Type of reference article numbering
Gao R et al., 2020	Gly171Glu	YES		A/California/04/2009	Gly172Glu	H1 numbering from first methionine
Gao R et al., 2020	Ser206Arg	YES		A/California/04/2009	Ser207Arg	H1 numbering from first methionine
Gao R et al., 2020	Glu211Ala	NO	The reference aminoacid is different	A/California/04/2009	Glu212Ala	H1 numbering from first methionine
Lee et al., 2023	His25Arg	YES		A/Netherlands/602/2009	His8Arg	H1 numbering without signal peptide
Lee et al., 2023	Asn28Thr	YES		A/Netherlands/602/2009	Asn11Thr	H1 numbering without signal peptide
Lee et al., 2023	His45Arg	YES		A/Netherlands/602/2009	His28Arg	H1 numbering without signal peptide
Lee et al., 2023	Tyr286Ala	NO	The reference aminoacid is different	A/Netherlands/602/2009	Tyr270Ala	H1 numbering without signal peptide
Lee et al., 2023	Ser397Pro	YES		A/Netherlands/602/2009	Ser54Pro (HA2)	H1 numbering without signal peptide
Lee et al., 2023	His454Tyr	YES		A/Netherlands/602/2009	His111Tyr (HA2)	H1 numbering without signal peptide
Matsuzaki et al., 2014	Pro141Thr	YES		A/Narita/1/2009	Pro141Thr	H1 numbering from first methionine
Matsuzaki et al., 2014	Pro141Leu	YES		A/Narita/1/2009	Pro141Leu	H1 numbering from first methionine
Matsuzaki et al., 2014	Asn142Asp	YES		A/Narita/1/2009	Asn142Asp	H1 numbering from first methionine
Matsuzaki et al., 2014	His143Tyr	YES		A/Narita/1/2009	His143Tyr	H1 numbering from first methionine
Matsuzaki et al., 2014	Ala150Val	NO	The reference aminoacid is different	A/Narita/1/2009	Ala151Val	H1 numbering from first methionine
Matsuzaki et al., 2014	Ala150Gly	NO	The reference aminoacid is different	A/Narita/1/2009	Ala151Gly	H1 numbering from first methionine
Matsuzaki et al., 2014	Pro153Ser	NO	The reference aminoacid is different	A/Narita/1/2009	Pro154Ser	H1 numbering from first methionine
Matsuzaki et al., 2014	Pro153Thr	NO	The reference aminoacid is different	A/Narita/1/2009	Pro154Thr	H1 numbering from first methionine
Matsuzaki et al., 2014	Ala155Val	NO	The reference aminoacid is different	A/Narita/1/2009	Ala156Val	H1 numbering from first methionine
Matsuzaki et al., 2014	Ala155Thr	NO	The reference aminoacid is different	A/Narita/1/2009	Ala156Thr	H1 numbering from first methionine
Matsuzaki et al., 2014	Ala155Asp	NO	The reference aminoacid is different	A/Narita/1/2009	Ala156Asp	H1 numbering from first methionine
Matsuzaki et al., 2014	Gly156Glu	YES		A/Narita/1/2009	Gly157Glu	H1 numbering from first methionine
Matsuzaki et al., 2014	Gly156Arg	YES		A/Narita/1/2009	Gly157Arg	H1 numbering from first methionine
Matsuzaki et al., 2014	Ala157Glu	NO	The reference aminoacid is different	A/Narita/1/2009	Ala158Glu	H1 numbering from first methionine
Matsuzaki et al., 2014	Ala157Val	NO	The reference aminoacid is different	A/Narita/1/2009	Ala158Val	H1 numbering from first methionine
Matsuzaki et al., 2014	Lys158Asn	NO	The reference aminoacid is different	A/Narita/1/2009	Lys159Asn	H1 numbering from first methionine
Matsuzaki et al., 2014	Lys169Gln	NO	The reference aminoacid is different	A/Narita/1/2009	Lys170Glu	H1 numbering from first methionine
Matsuzaki et al., 2014	Lys169Glu	YES		A/Narita/1/2009	Lys170Gln	H1 numbering from first methionine
Matsuzaki et al., 2014	Lys169Thr	YES		A/Narita/1/2009	Lys170Thr	H1 numbering from first methionine
Matsuzaki et al., 2014	Lys170Glu	YES		A/Narita/1/2009	Lys171Glu	H1 numbering from first methionine
Matsuzaki et al., 2014	Lys170Asn	YES		A/Narita/1/2009	Lys171Asn	H1 numbering from first methionine
Matsuzaki et al., 2014	Lys170Thr	YES		A/Narita/1/2009	Lys171Thr	H1 numbering from first methionine
Matsuzaki et al., 2014	Lys170Gln	YES		A/Narita/1/2009	Lys171Gln	H1 numbering from first methionine
Matsuzaki et al., 2014	Gly171Glu	YES		A/Narita/1/2009	Gly172Glu	H1 numbering from first methionine
Matsuzaki et al., 2014	Gly171Val	YES		A/Narita/1/2009	Gly172Val	H1 numbering from first methionine
Matsuzaki et al., 2014	Asn172Ile	NO	The reference aminoacid is different	A/Narita/1/2009	Asn173Ile	H1 numbering from first methionine
Matsuzaki et al., 2014	Asn172Asp	NO	The reference aminoacid is different	A/Narita/1/2009	Asn173Asp	H1 numbering from first methionine
Matsuzaki et al., 2014	Ser173Leu	YES		A/Narita/1/2009	Ser174Leu	H1 numbering from first methionine
Matsuzaki et al., 2014	Lys176Asn	YES		A/Narita/1/2009	Lys177Asn	H1 numbering from first methionine
Matsuzaki et al., 2014	Lys176Thr	YES		A/Narita/1/2009	Lys177Thr	H1 numbering from first methionine
Matsuzaki et al., 2014	Lys176Glu	YES		A/Narita/1/2009	Lys177Glu	H1 numbering from first methionine
Matsuzaki et al., 2014	Lys179Glu	NO	The reference aminoacid is different	A/Narita/1/2009	Lys180Glu	H1 numbering from first methionine
Matsuzaki et al., 2014	Lys179Asn	NO	The reference aminoacid is different	A/Narita/1/2009	Lys180Asn	H1 numbering from first methionine
Matsuzaki et al., 2014	Ser199Pro	YES		A/Narita/1/2009	Ser200Pro	H1 numbering from first methionine
Matsuzaki et al., 2014	Ser201Asn	YES		A/Narita/1/2009	Ser202Asn	H1 numbering from first methionine
Matsuzaki et al., 2014	Gln205Glu	YES		A/Narita/1/2009	Gln206Glu	H1 numbering from first methionine
Matsuzaki et al., 2014	Gln209Leu	NO	The reference aminoacid is different	A/Narita/1/2009	Gln210Leu	H1 numbering from first methionine
Matsuzaki et al., 2014	Gln209Glu	NO	The reference aminoacid is different	A/Narita/1/2009	Gln210Glu	H1 numbering from first methionine
Matsuzaki et al., 2014	Asn210Asp	YES		A/Narita/1/2009	Asn211Asp	H1 numbering from first methionine
Matsuzaki et al., 2014	Ala211Glu	NO	The reference aminoacid is different	A/Narita/1/2009	Ala212Glu	H1 numbering from first methionine
Matsuzaki et al., 2014	Arg237Lys	YES		A/Narita/1/2009	Arg238Lys	H1 numbering from first methionine
Matsuzaki et al., 2015	-	NO	There is a gap in our reference sequence	A/Narita/1/2009	Lys147Asn	H1 numbering from first methionine
Matsuzaki et al., 2016	-	NO	There is a gap in our reference sequence	A/Narita/1/2009	Lys147Gln	H1 numbering from first methionine
O’Donnell et al. 2012	Lys136Asn	YES		A/California/07/2009	Lys123Asn	H3 numbering
O’Donnell et al. 2012	Asp144Glu	NO	The reference aminoacid is different	A/California/07/2009	Asp131Glu	H3 numbering
O’Donnell et al. 2012	Lys146Thr	NO	The reference aminoacid is different	A/California/07/2009	Lys133Thr	H3 numbering
O’Donnell et al. 2012	Gly147Ser	NO	The reference aminoacid is different	A/California/07/2009	Gly134Ser	H3 numbering
O’Donnell et al. 2012	Lys170Asn	YES		A/California/07/2009	Lys157Asn	H3 numbering
O’Donnell et al. 2012	Gly171Glu	YES		A/California/07/2009	Gly158Glu	H3 numbering
O’Donnell et al. 2012	Ser199Pro	YES		A/California/07/2009	Ser186Pro	H3 numbering
Prachanronarong et al., 2019	Ser123Gly	YES		A/Brisbane/59/2007	Ser123Gly	H1 numbering from first methionine
Prachanronarong et al., 2019	Asn203Val	NO	The reference aminoacid is different	A/Brisbane/59/2007	Asn203Val	H1 numbering from first methionine
Prachanronarong et al., 2019	Asn460Ser	YES		A/Brisbane/59/2007	Asn460Ser	H1 numbering from first methionine
Retamal et al., 2014	Thr89Arg	NO	The reference aminoacid is different	A/California/04/2009	Thr89Arg	H1 numbering from first methionine
Retamal et al., 2014	Phe128Leu	NO	The reference aminoacid is different	A/California/04/2009	Phe128Leu	H1 numbering from first methionine
Retamal et al., 2014	Gly156Glu	YES		A/California/04/2009	Gly157Glu	H1 numbering from first methionine
Retamal et al., 2014	Gly171Glu	YES		A/California/04/2009	Gly172Glu	H1 numbering from first methionine
Retamal et al., 2014	Asn172Asp	NO	The reference aminoacid is different	A/California/04/2009	Asn173Asp	H1 numbering from first methionine
Retamal et al., 2014	Lys179Glu	NO	The reference aminoacid is different	A/California/04/2009	Lys180Glu	H1 numbering from first methionine
Retamal et al., 2014	Ala211Glu	NO	The reference aminoacid is different	A/California/04/2009	Ala212Glu	H1 numbering from first methionine
Retamal et al., 2014	Lys255Glu	NO	The reference aminoacid is different	A/California/04/2009	Lys256Glu	H1 numbering from first methionine
Retamal et al., 2014	Arg268Lys	NO	The reference aminoacid is different	A/California/04/2009	Arg269Lys	H1 numbering from first methionine
Retamal et al., 2014	Asn310Thr	YES		A/California/04/2009	Asn311Thr	H1 numbering from first methionine
Retamal et al., 2014	Gly477Glu	YES		A/California/04/2009	Gly478Glu	H1 numbering from first methionine
Retamal et al., 2014	His54Asn	YES		A/Brisbane/59/2007	His54Asn	H1 numbering from first methionine
Retamal et al., 2014	Asn55Asp	YES		A/Brisbane/59/2007	Asn55Asp	H1 numbering from first methionine
Retamal et al., 2014	Asn55Lys	YES		A/Brisbane/59/2007	Asn55Lys	H1 numbering from first methionine
Retamal et al., 2014	Leu60His	NO	The reference aminoacid is different	A/Brisbane/59/2007	Leu60His	H1 numbering from first methionine
Retamal et al., 2014	Asn203Asp	NO	The reference aminoacid is different	A/Brisbane/59/2007	Asn203Asp	H1 numbering from first methionine
Retamal et al., 2014	Ala231Thr	YES		A/Brisbane/59/2007	Ala231Thr	H1 numbering from first methionine
Retamal et al., 2014	Val314Ile	YES		A/Brisbane/59/2007	Val314Ile	H1 numbering from first methionine
Retamal et al., 2014	Lys464Glu	YES		A/Brisbane/59/2007	Lys464Glu	H1 numbering from first methionine
Rudneva et al., 2012	Asn142Asp	YES		A/Moscow/IIV01/2009	Asn129Asp	H3 numbering
Rudneva et al., 2012	Asn142Ser	YES		A/Moscow/IIV01/2009	Asn129Ser	H3 numbering
Rudneva et al., 2012	Lys169Glu	YES		A/Moscow/IIV01/2009	Lys156Glu	H3 numbering
Rudneva et al., 2012	Gly171Glu	YES		A/Moscow/IIV01/2009	Gly158Glu	H3 numbering
Rudneva et al., 2012	Asn172Asp	NO	The reference aminoacid is different	A/Moscow/IIV01/2009	Asn159Asp	H3 numbering
Rudneva et al., 2012	Asp203Asn	NO	The reference aminoacid is different	A/Moscow/IIV01/2009	Asp190Asn	H3 numbering
Rudneva et al., 2012	Asp203Glu	NO	The reference aminoacid is different	A/Moscow/IIV01/2009	Asp190Glu	H3 numbering
Rudneva et al., 2012	Ser223Asn	NO	The reference aminoacid is different	A/Moscow/IIV01/2009	Ser210Asn	H3 numbering
Rudneva et al., 2012	Gly241Glu	YES		A/Moscow/IIV01/2009	Gly228Glu	H3 numbering
Rudneva et al., 2012	Lys299Met	NO	The reference aminoacid is different	A/Moscow/IIV01/2009	Lys285Met	H3 numbering
Schmeisser et al., 2013	Asp144Glu	NO	The reference aminoacid is different	A/California/04/2009	Asp127Glu	H1 numbering without signal peptide
Schmeisser et al., 2013	Gly171Glu	YES		A/California/04/2009	Gly155Glu	H1 numbering without signal peptide
Yasuhara et al., 2017	Asn142Asp	YES		A/California/04/2009	Asn129Asp	H3 numbering
Yasuhara et al., 2017	Ser178Cys	NO	The reference aminoacid is different	A/California/04/2009	Ser165Cys	H3 numbering
Yasuhara et al., 2017	Ser178Asn	NO	The reference aminoacid is different	A/California/04/2009	Ser165Asn	H3 numbering
Yasuhara et al., 2017	Lys179Glu	NO	The reference aminoacid is different	A/California/04/2009	Lys166Glu	H3 numbering
Yasuhara et al., 2017	Lys179Asn	NO	The reference aminoacid is different	A/California/04/2009	Lys166Asn	H3 numbering
