## Supplementary material for "Influenza evolution/adaptation samples a highly non-random error landscape for hemagglutinin-encoding RNA": Table S12

### Sheet: >0.2
DMS Mutation	Survival fraction	Error frequency	Antibody
Asp254His	0.333923	1.30245e-05	H17L10
Gly186Glu	0.254169	9.54705e-05	H17L10
Gly253Arg	0.215342	0.000153895	H17L10
Gly186Arg	0.210236	0.000349063	H17L10
Gly253Glu	0.204695	5.90255e-05	H17L10
Arg91Thr	0.522213	8.062e-06	H17L7
Arg91Ser	0.392754	2.32195e-05	H17L7
Asn146Asp	0.272302	5.4943e-05	H17L19
Ser153Pro	0.367306	0.000118285	H17L19
Ser153Phe	0.316431	0.000138555	H17L19
Ser153Tyr	0.239635	7.3565e-06	H17L19
His154Asp	0.315356	1.66e-06	H17L19
Gly156Ala	0.245039	3.795e-06	H17L19
Lys157Ile	0.409812	1.575e-05	H17L19
Lys157Gln	0.366977	3.321e-06	H17L19
Lys157Thr	0.36376	4.505e-06	H17L19
Lys157Glu	0.313371	6.27285e-05	H17L19
Lys157Asn	0.219409	1.3395e-05	H17L19
Lys169Thr	0.263508	2.18055e-05	S139.1
Gly171Glu	0.432895	5.78535e-05	S139.1

### Sheet: >0.05
DMS Mutation	Survival fraction	Frequency	Antibody
Asp254His	0.333923	1.30245e-05	H17L10
Gly186Glu	0.254169	9.54705e-05	H17L10
Gly253Arg	0.215342	0.000153895	H17L10
Gly186Arg	0.210236	0.000349063	H17L10
Gly253Glu	0.204695	5.90255e-05	H17L10
Ser220Pro	0.1946	0.000107369	H17L10
Pro234Arg	0.135199	4.5085e-06	H17L10
Val182Glu	0.0880206	7.48e-06	H17L10
Asn223Ser	0.0502217	6.0935e-05	H17L10
Arg91Thr	0.522213	8.062e-06	H17L7
Arg91Ser	0.392754	2.32195e-05	H17L7
Ser92Pro	0.189379	6.95395e-05	H17L7
Arg91Gly	0.132911	5.6574e-05	H17L7
Arg91Ile	0.125277	4.0886e-05	H17L7
Ala90Glu	0.0996908	2.91935e-05	H17L7
Pro89Leu	0.0509739	6.05e-05	H17L7
Val47Ile	0.0504748	5.1004e-05	H17L19
Lys136Thr	0.0566306	7.1885e-06	H17L19
Lys136Asn	0.0525502	7.67585e-05	H17L19
Asn146Asp	0.272302	5.4943e-05	H17L19
Ser153Pro	0.367306	0.000118285	H17L19
Ser153Phe	0.316431	0.000138555	H17L19
Ser153Tyr	0.239635	7.3565e-06	H17L19
Ser153Ala	0.122354	1.19e-06	H17L19
Ser153Thr	0.0915849	5.702e-06	H17L19
His154Asp	0.315356	1.66e-06	H17L19
Gly156Ala	0.245039	3.795e-06	H17L19
Gly156Glu	0.136524	0.00173709	H17L19
Gly156Arg	0.058776	8.25395e-05	H17L19
Lys157Ile	0.409812	1.575e-05	H17L19
Lys157Gln	0.366977	3.321e-06	H17L19
Lys157Thr	0.36376	4.505e-06	H17L19
Lys157Glu	0.313371	6.27285e-05	H17L19
Lys157Asn	0.219409	1.3395e-05	H17L19
Lys157Arg	0.180558	6.49795e-05	H17L19
Ser158Asn	0.107473	0.000122057	H17L19
Ser158Thr	0.099436	9.5e-06	H17L19
Gly171Arg	0.0630568	0.000102649	H17L19
Glu188Gln	0.0821903	5.94e-06	H17L19
Asn221Tyr	0.0620345	8.0885e-06	H17L19
Asp238Glu	0.155094	1.12755e-05	H17L19
Glu507Asp	0.0651365	1.80245e-05	H17L19
Val526Leu	0.0656524	3.3689e-05	H17L19
Gln381Lys	0.0520864	0.000728555	H17L19
Thr144Ala	0.0520315	7.11945e-05	S139.1
Lys169Thr	0.263508	2.18055e-05	S139.1
Lys169Asn	0.191543	5.3572e-05	S139.1
Lys169Gln	0.155539	8.83575e-05	S139.1
Lys169Met	0.0997616	2.21535e-05	S139.1
Lys169Glu	0.0922396	8.83575e-05	S139.1
Gly171Glu	0.432895	5.78535e-05	S139.1
Gly171Arg	0.0575053	0.000102649	S139.1
Ser206Ile	0.154397	3.6277e-05	S139.1
Ser206Gly	0.0752318	5.0391e-05	S139.1
Gln239Arg	0.0533528	7.87295e-05	S139.1
Arg513Gly	0.060985	4.59895e-05	S139.1
